# An ultraconserved snoRNA-like element in long noncoding RNA *CRNDE* promotes ribosome biogenesis and cell proliferation

**DOI:** 10.1101/2024.07.23.604857

**Authors:** Jong-Sun Lee, Tu Dan, He Zhang, Yujing Cheng, Frederick Rehfeld, James Brugarolas, Joshua T. Mendell

## Abstract

Cancer cells frequently upregulate ribosome production to support tumorigenesis. While small nucleolar RNAs (snoRNAs) are critical for ribosome biogenesis, the roles of other classes of noncoding RNAs in this process remain largely unknown. Here we performed CRISPRi screens to identify essential long noncoding RNAs (lncRNAs) in renal cell carcinoma (RCC) cells. This revealed that an alternatively-spliced isoform of lncRNA *Colorectal Neoplasia Differentially Expressed* containing an ultraconserved element (UCE), referred to as *CRNDE*^UCE^, is required for RCC cell proliferation. *CRNDE*^UCE^ localizes to the nucleolus and promotes 60S ribosomal subunit biogenesis. The UCE of *CRNDE* functions as an unprocessed C/D box snoRNA that directly interacts with ribosomal RNA precursors. This facilitates delivery of eIF6, a key 60S biogenesis factor, which binds to *CRNDE*^UCE^ through a sequence element adjacent to the UCE. These findings highlight the functional versatility of snoRNA sequences and expand the known mechanisms through which noncoding RNAs orchestrate ribosome biogenesis.
