## Supplemental Table S3 for "An ultraconserved snoRNA-like element in long noncoding RNA *CRNDE* promotes ribosome biogenesis and cell proliferation"

### Sheet: Oligonucleotide sequences
Supplemental Table S3: Oligonucleotide sequences
Oligonucleotide name/description	Sequence (5' -> 3')	Comments
CRISPRi PCR1 fwd primer	CAGCACAAAAGGAAACTCACC	Primers for CRISPRi sequencing library PCR1
CRISPRi PCR1 rev primer	ACTGACGGGCACATGCATGG
CRISPRi-F2_A (ACHN_#1_DO)	AATGATACGGCGACCACCGAGATCTACACTCTTTCCCTACACGACGCTCTTCCGATCTtAAGTAGAGatcccttggagaaccaccttgttg	Forward primers for CRISPRi sequencing library PCR2
CRISPRi-F2_B (ACHN_#1_D12)	AATGATACGGCGACCACCGAGATCTACACTCTTTCCCTACACGACGCTCTTCCGATCTatACACGATCatcccttggagaaccaccttgttg
CRISPRi-F2_C (ACHN_#6_D0)	AATGATACGGCGACCACCGAGATCTACACTCTTTCCCTACACGACGCTCTTCCGATCTgatCGCGCGGTatcccttggagaaccaccttgttg
CRISPRi-F2_D (ACHN_#6_D12)	AATGATACGGCGACCACCGAGATCTACACTCTTTCCCTACACGACGCTCTTCCGATCTcgatCATGATCGatcccttggagaaccaccttgttg
CRISPRi-F2_E (786-O_#2_D0)	AATGATACGGCGACCACCGAGATCTACACTCTTTCCCTACACGACGCTCTTCCGATCTtcgatCGTTACCAatcccttggagaaccaccttgttg
CRISPRi-F2_F (786-O_#2_D15)	AATGATACGGCGACCACCGAGATCTACACTCTTTCCCTACACGACGCTCTTCCGATCTatcgatTCCTTGGTatcccttggagaaccaccttgttg
CRISPRi-F2_G (786-O_#6_D0)	AATGATACGGCGACCACCGAGATCTACACTCTTTCCCTACACGACGCTCTTCCGATCTgatcgatAACGCATTatcccttggagaaccaccttgttg
CRISPRi-F2_H (786-O_#6_D15)	AATGATACGGCGACCACCGAGATCTACACTCTTTCCCTACACGACGCTCTTCCGATCTcgatcgatACAGGTATatcccttggagaaccaccttgttg
CRISPRi-F2_I (A498_#2_D0)	AATGATACGGCGACCACCGAGATCTACACTCTTTCCCTACACGACGCTCTTCCGATCTacgatcgatAGGTAAGGatcccttggagaaccaccttgttg
CRISPRi-F2_J (A498_#2_D19)	AATGATACGGCGACCACCGAGATCTACACTCTTTCCCTACACGACGCTCTTCCGATCTtAACAATGGatcccttggagaaccaccttgttg
CRISPRi-F2_M (A498_#4_D0)	AATGATACGGCGACCACCGAGATCTACACTCTTTCCCTACACGACGCTCTTCCGATCTcgatACGACAGAatcccttggagaaccaccttgttg
CRISPRi-F2_N (A498_#4_D19)	AATGATACGGCGACCACCGAGATCTACACTCTTTCCCTACACGACGCTCTTCCGATCTtcgatACACTGTGatcccttggagaaccaccttgttg
CRISPRi PCR2 rev primer	CAAGCAGAAGACGGCATACGAGATGTGACTGGAGTTCAGACGTGTGCTCTTCCGATCTactgacgggcacatgcatgg	Reverse primer for CRISPRi sequencing library PCR2
sgNT	AGCAGCCGAATCCACACGG	CRISPRi sgRNAs
CRNDE sg1	CGAACCCCGACACCCGGAG
CRNDE sg2	GCCGCAAGAGGCGGGAGCGA
sg_eIF6	GCGACCATAGAGTCCGCCGG
sgSBDS	GGTAACGACCGATCGGCGCG
CRNDE NB_fwd	ATGTTACAGTGGCAGTTGCACT	Northern blot probes (Figures 2E, 5E, and S5H)
CRNDE NB_rev	CCTACCAGCTGGCTGAAAAG
ITS1 NB probe	AGGGGTCTTTAAACCTCCGCGCCGGAACGCGCTAGGTAC
ITS2 NB probe	GCGCGACGGCGGACGACACCGCGGCGTC
CRNDE FISH probe fwd primer	ATGTTACAGTGGCAGTTGCACT	Primers used to generate CRNDE FISH probe (Figure 3B)
CRNDE FISH probe rev primer (T7 promoter)	GCTTAATACGACTCACTATAGGGCCTACCAGCTGGCTGAAAAG
Scrambled ASO	GGCGATCTTCCGCTTAGTAAACGCTTCACGATGGTAGCTATCAGAATACGCTTAGAAATT	Antisense oligonucleotides used for CRNDE pull-down (Figures 4A, 4B, 6B, 6C, 6F, 6H, 6I and S5D)
CRNDE ASO	AAGTATACCCTTCAGCTACTGCACTCATTACAGGTAATTTGTCTTGTCAGAGAGCAGGGA
UCE intron_fwd (T7 promoter)	GCTTAATACGACTCACTATAGGGGATTCTGAAGATAAGGAGGT	Primers used to generate in vitro transcription templates (Figures 4D, 4E and S2D)
UCE intron_rev	CTTCAGACACCTTGATGGACTA
UCE-In F1_fwd (T7 promoter)	GCTTAATACGACTCACTATAGGGGATTCTGAAGATAAGGAGGT
UCE-In F1_rev	ATGTGAATCCCTGCAACAGC
UCE-In F2_fwd (T7 promoter)	GCTTAATACGACTCACTATAGGGAGCTGTTGCAGGGATTCACAT
UCE-In F2_rev	CCTTCCTGCTGTGTTAACCA
UCE-In F3_fwd (T7 promoter)	GCTTAATACGACTCACTATAGGGTGGTTAACACAGCAGGAAGG
UCE-In F3_rev	CTGCAGAAAACAGTTTTACCCG
UCE-In F4_fwd (T7 promoter)	GCTTAATACGACTCACTATAGGGCGGGTAAAACTGTTTTCTGCAG
UCE-In F4_rev	GCTCATTTTCACGTTACTCAGG
UCE-In F5_fwd (T7 promoter)	GCTTAATACGACTCACTATAGGGCCTGAGTAACGTGAAAATGAGC
UCE-In F5_rev	CTTCAGACACCTTGATGGACTA
UCE-In F3-1_fwd (T7 promoter)	GCTTAATACGACTCACTATAGGGTGGTTAACACAGCAGGAAGG
UCE-In F3-1_rev	TTCCATACACAAGCTATACC
UCE-In F3-2_fwd (T7 promoter)	GCTTAATACGACTCACTATAGGGGGTATAGCTTGTGTATGGAA
UCE-In F3-2_rev	ACACCCCTCTAATTCTGTTA
UCE-In F3-3_fwd (T7 promoter)	GCTTAATACGACTCACTATAGGGTAACAGAATTAGAGGGGTGT
UCE-In F3-3_rev	CTGCAGAAAACAGTTTTACCCG
Spliced CRNDE qRT-PCR_fwd (Figures 1, 3, and S2)	GGAGCTACTGTACTGGCTATTGG	Primers for RT-PCR/qRT-PCR
Spliced CRNDE qRT-PCR_rev (Figures 1, 3, and S2)	CATTTCCAGTGGCATCCTAC
CRNDE qRT-PCR_fwd (Figures 2F and S2A indicated as A)	GTGTTAAGTGTGATGCTTCCATAATAC
CRNDE qRT-PCR_rev (Figures 2F and S2A indicated as A)	TGTGTGCAGACACTCACTTG
CRNDE qRT-PCR_fwd (Figures 2F and S2A indicated as B)	GCTGAAATTCATCCCAAGGCT
CRNDE qRT-PCR_rev (Figures 2F and S2A indicated as B)	TGCTGTCTACTGCACAAAGTTC
CRNDE UCE qRT-PCR_fwd	ACATCTGCTCCCATCTCCTT
CRNDE UCE qRT-PCR_rev	TGTTTCCTGCAATCTGTCACA
CRNDE qRT-PCR_fwd (Figures 2F and S2A indicated as D, S2E as B)	GCTGGTAATAGCAGGAAAGT
CRNDE qRT-PCR_rev (Figures 2F and S2A indicated as D, S2E as B)	CACTCACAATGAGTCATCTG
CRNDE qRT-PCR_fwd (Figure S2F indicated as C)	AAGACATTTCAGATGGGCTA
CRNDE qRT-PCR_rev (Figure S2F indicated as C)	GCAATCTTGATGTCCAGAGA
CRNDE qRT-PCR_fwd (Figure S5I indicated as B)	GTGACAGATTGCAGGAAACAGT
CRNDE qRT-PCR_rev (Figure S5I indicated as B)	GGGCTGACAGCCCATGAAAA
CRNDE qRT-PCR_fwd (Figures 2F and S2A indicated as E)	CCATGTGACCTCAACCAGTT
CRNDE qRT-PCR_rev (Figures 2F and S2A indicated as E)	ACATTAGCCAGGATGCACTG
CRNDE Total/Last exon qRT-PCR_fwd	CTAGATGCAAAGAACATGGA
CRNDE Total/Last exon qRT-PCR_rev	AACTGGCAATCAAATACAGC
CRNDE PB1 RT-PCR_fwd (Figure S2C)	CGGAGGAGAGGTGTTAAGTG
CRNDE PB1 RT-PCR_rev (Figure S2C)	TGCTGTCTACTGCACAAAGTTC
CRNDE PB2_A RT-PCR_fwd (Figure S2C)	CGGAGGAGAGGTGTTAAGTG
CRNDE PB2_A RT-PCR_rev (Figure S2C)	AAGGCCTCAAGTAGCTGACA
CRNDE PB2_B RT-PCR_fwd (Figure S2C)	GTTTGCTTGTATGTGGAGTCGA
CRNDE PB2_B RT-PCR_rev (Figure S2C)	TGCTGTCTACTGCACAAAGTTC
IRX5 qRT-PCR_fwd	GAGGAGGAGAACATTGACCTGG
IRX5 qRT-PCR_rev	GAAGCCGCCTTCTGCTCAGCT
eIF6 qRT-PCR_fwd	TGGACACAACCAGCACAGAGCT
eIF6 qRT-PCR_rev	CAACTTGGAAGGTGACTCAGGTG
GAPDH qRT-PCR_fwd	CCAAGGAGTAAGACCCCTGG
GAPDH qRT-PCR_rev	AGGGGAGATTCAGTGTGGTG
ACTB qRT-PCR_fwd	CACCATTGGCAATGAGCGGTTC
ACTB qRT-PCR_rev	AGGTCTTTGCGGATGTCCACGT
MALAT1 qRT-PCR_fwd	AAGCAAGGTCTCCCCACAAG
MALAT1 qRT-PCR_rev	GCCCACAAGGATCCAAGCTA
NORAD qRT-PCR_fwd	CTTAGTCACGGGGATGGTGG
NORAD qRT-PCR_rev	CGCTCTTGTAGACCTGTGGT
SNORA13 qRT-PCR_fwd	TGTTGCCCATTCACTTTGGA
SNORA13 qRT-PCR_rev	AGCTCCTACACCAAAGGTATCAAATT
18S qRT-PCR_fwd	AAACGGCTACCACATCCAAG
18S qRT-PCR_rev	CCTCCAATGGATCCTCGTTA
28S qRT-PCR_fwd	CAGGGGAATCCGACTGTTTA
28S qRT-PCR_rev	ATGACGAGGCATTTGGCTAC
32S qRT-PCR_fwd	CTCTCTCCCGTCGCCTCT
32S qRT-PCR_rev	CTGATCTGAGGTCGCGTCTC

### Sheet: CRNDE rescue constructs
Sequences of CRNDE rescue constructs (Figures 2, 6, S2, and S5)
Unspliced CRNDE sequence (PAM mutation indicated in red)
GCCGCAGCCGCAGCCCCTGGCGCTAACGGTCGGTAACGGCCCGCGCGCGCCGCCCGCCGGGGGCTCGCGCCAGCCACGAGGGAGCGTCCGCGGCCCGCGCGCCCGCGCGGCGGAGGAGAGGTGAGCCCCCGCCCGGGCCAGGCCCTCTGGCCGCGCCGTCCGCCCCTCTAGTCGTGTCCCCTCGTGGGCCGAACGGACGCGGCGGTGCCCCGCGCCCGACCAGACGTCCCGTGGGCTAGGGCCTGGGCCTCGGGCCGCGTCGGCGCCGGTCGAGGTTCTCCGGGTGTCGGGGTTCGGGGCGGGCGCGCGTGGGCGTGGCTCCTCTGTCCACGCCTGTTCCCTTCGTCGCCGCGGCTCTCGTCCGGGACACGGCTTTCCGGAGTAGAGCCCTTGGAGGTT…
Fully-spliced CRNDE sequence (PAM mutation indicated in red)
GCCGCAGCCGCAGCCCCTGGCGCTAACGGTCGGTAACGGCCCGCGCGCGCCGCCCGCCGGGGGCTCGCGCCAGCCACGAGGGAGCGTCCGCGGCCCGCGCGCCCGCGCGGCGGAGGAGAGGTGAGCCCCCGCCCGGGCCAGGCCCTCTGGCCGCGCCGTCCGCCCCTCTAGTCGTGTCCCCTCGTGGGCCGAACGGACGCGGCGGTGCCCCGCGCCCGACCAGACGTCCCGTGGGCTAGGGCCTGGGCCTCGGGCCGCGTCGGCGCCGGTCGAGGTTCTCCGGGTGTCGGGGTTCGGGGCGGGCGCGCGTGGGCGTGGCTCCTCTGTCCACGCCTGTTCCCTTCGTCGCCGCGGCTCTCGTCCGGGACACGGCTTTCCGGAGTAGAGCCCTTGGAGTAG…
5 kb CRNDE-UCE sequence
GCCGCAGCCGCAGCCCCTGGCGCTAACGGTCGGTAACGGCCCGCGCGCGCCGCCCGCCGGGGGCTCGCGCCAGCCACGAGGGAGCGTCCGCGGCCCGCGCGCCCGCGCGGCGGAGGAGAGGTGTTAAGTGTGATGCTTCCATAATACATTTGGATGCTGTCAGCTAAGTTCACTTCTGAACTAAGGGGTTCCTCCAAATGTTGGCTGAAATTCATCCCAAGGCTGGTCTGCAAAGTCTGCAATTCATAATGGAGCTACTGTACTGGCTATTGGAAGGAGGAGATTCTGAAGATAAGGAGGTAATATTATCTCTTTTAAAAGAATACTTTCCTCTGTAATCCTGAATCTTTATTACATGTAAGAACTTTGTGCAGTAGACAGCAATTTCTTTGAATTTGG…
UCE intron sequence
GGAGCTACTGTACTGGCTATTGGAAGGAGGAGATTCTGAAGATAAGGAGGTAATATTATCTCTTTTAAAAGAATACTTTCCTCTGTAATCCTGAATCTTTATTACATGTAAGAACTTTGTGCAGTAGACAGCAATTTCTTTGAATTTGGTATATGGAAACAATTTTATTTTCCTCTGCTAAGTTTTTGAGCCTGCCTCTTCTAGTGCCATGGACTGCATTGGTAGAGCTGAGAAATATCATTTAGCCATACTCAGCACCCTTAAAATAGCTTCTTTCTGAGAATTAGATCTGTGAAGGTGTCCTGCACAGTTCTTGTAGATGTCATTTTAGTTTGTGGTTGACGTGCATGCATTTAGCATGTTGCTTAACCGTCCTCATTCGCCTCCCAGTTCTTTGTT…
UCE intron 5' deletion sequence
GAATGTTTATACAGGCTGAAATTTTGTAATGGTATTTATATCTGTTTTCCTTTTTAAGGAAAATAATATACTTTTCTAGGCATCAAAAATATCTGCCCCTTTCACTAATGCTGATGTACCACCTTCCCCCAACCCCCAACGCTAAATTTGACTGGCTTAAAAACATCTGCCCCCTGAACTATATCTGGGGAGGAATATTAATAAAACAATGAAGGACTTCATGGTGTCTAGTTATATAATTAGGAAATTGGTTAGAAACGTGGCTAAAACCAGTTTCTTTCATTAAAAGAACTAGTGTACATTTAAAAACAAAAACCTTCAGGAAAAAGACTCTTTGATCTTTAAGTCAAATAGTATTTTTGGTTAACACAGCAGGAAGGGGAAATATACCAATTTCAG…
UCE intron 3' deletion sequence
GGAGCTACTGTACTGGCTATTGGAAGGAGGAGATTCTGAAGATAAGGAGGTAATATTATCTCTTTTAAAAGAATACTTTCCTCTGTAATCCTGAATCTTTATTACATGTAAGAACTTTGTGCAGTAGACAGCAATTTCTTTGAATTTGGTATATGGAAACAATTTTATTTTCCTCTGCTAAGTTTTTGAGCCTGCCTCTTCTAGTGCCATGGACTGCATTGGTAGAGCTGAGAAATATCATTTAGCCATACTCAGCACCCTTAAAATAGCTTCTTTCTGAGAATTAGATCTGTGAAGGTGTCCTGCACAGTTCTTGTAGATGTCATTTTAGTTTGTGGTTGACGTGCATGCATTTAGCATGTTGCTTAACCGTCCTCATTCGCCTCCCAGTTCTTTGTT…
UCE intron upstream sequence
GGAGCTACTGTACTGGCTATTGGAAGGAGGAGATTCTGAAGATAAGGAGGTAATATTATCTCTTTTAAAAGAATACTTTCCTCTGTAATCCTGAATCTTTATTACATGTAAGAACTTTGTGCAGTAGACAGCAATTTCTTTGAATTTGGTATATGGAAACAATTTTATTTTCCTCTGCTAAGTTTTTGAGCCTGCCTCTTCTAGTGCCATGGACTGCATTGGTAGAGCTGAGAAATATCATTTAGCCATACTCAGCACCCTTAAAATAGCTTCTTTCTGAGAATTAGATCTGTGAAGGTGTCCTGCACAGTTCTTGTAGATGTCATTTTAGTTTGTGGTTGACGTGCATGCATTTAGCATGTTGCTTAACCGTCCTCATTCGCCTCCCAGTTCTTTGTT…
UCE sequence
CGGGTAAAACTGTTTTCTGCAGAAATTTACTAGTGCAGCAACCATTTAAATTAAATGTTTGTTAACATAATAGTGATGGCATTTTCTCCTCCCCCTCCTTGTGGTTTTGTCCAACTAGATGTTACAGTGGCAGTTGCACTGACTGTTAAGTGTTTAAATGATGACACCATTATGTGAAGTGATTTTGAAATGAGAGATTCCAGCCAAGAATTACATCTGCTCCCATCTCCTTCAAATCATACTCTCTGGCAGTACAGATTATGATTGATTTGTTTGTGACAGATTGCAGGAAACAGTCATTGATTTTTCAATATTTTACCTTAAAATTATTTACAGTTGTAACCATGGGGAGGTATTTTCATGGGCTGTCAGCCCCTGAAAGACTAGGATAATATTCCC…
UCE intron mutant sequence (32S binding site mutation indicated in red)
GGAGCTACTGTACTGGCTATTGGAAGGAGGAGATTCTGAAGATAAGGAGGTAATATTATCTCTTTTAAAAGAATACTTTCCTCTGTAATCCTGAATCTTTATTACATGTAAGAACTTTGTGCAGTAGACAGCAATTTCTTTGAATTTGGTATATGGAAACAATTTTATTTTCCTCTGCTAAGTTTTTGAGCCTGCCTCTTCTAGTGCCATGGACTGCATTGGTAGAGCTGAGAAATATCATTTAGCCATACTCAGCACCCTTAAAATAGCTTCTTTCTGAGAATTAGATCTGTGAAGGTGTCCTGCACAGTTCTTGTAGATGTCATTTTAGTTTGTGGTTGACGTGCATGCATTTAGCATGTTGCTTAACCGTCCTCATTCGCCTCCCAGTTCTTTGTT…

### Sheet: In vitro transcription template
Sequences of in vitro transcription templates (Figures 4D, 4E and S2D)
UCE intron
GATTCTGAAGATAAGGAGGTAATATTATCTCTTTTAAAAGAATACTTTCCTCTGTAATCCTGAATCTTTATTACATGTAAGAACTTTGTGCAGTAGACAGCAATTTCTTTGAATTTGGTATATGGAAACAATTTTATTTTCCTCTGCTAAGTTTTTGAGCCTGCCTCTTCTAGTGCCATGGACTGCATTGGTAGAGCTGAGAAATATCATTTAGCCATACTCAGCACCCTTAAAATAGCTTCTTTCTGAGAATTAGATCTGTGAAGGTGTCCTGCACAGTTCTTGTAGATGTCATTTTAGTTTGTGGTTGACGTGCATGCATTTAGCATGTTGCTTAACCGTCCTCATTCGCCTCCCAGTTCTTTGTTGCCTTCATTTGGGGGGATGTGTTTTCTGCTG…
UCE-In F1
GATTCTGAAGATAAGGAGGTAATATTATCTCTTTTAAAAGAATACTTTCCTCTGTAATCCTGAATCTTTATTACATGTAAGAACTTTGTGCAGTAGACAGCAATTTCTTTGAATTTGGTATATGGAAACAATTTTATTTTCCTCTGCTAAGTTTTTGAGCCTGCCTCTTCTAGTGCCATGGACTGCATTGGTAGAGCTGAGAAATATCATTTAGCCATACTCAGCACCCTTAAAATAGCTTCTTTCTGAGAATTAGATCTGTGAAGGTGTCCTGCACAGTTCTTGTAGATGTCATTTTAGTTTGTGGTTGACGTGCATGCATTTAGCATGTTGCTTAACCGTCCTCATTCGCCTCCCAGTTCTTTGTTGCCTTCATTTGGGGGGATGTGTTTTCTGCTG…
UCE-In F2
AGCTGTTGCAGGGATTCACATGGAATGGAGGGCTCCCTTTTATTGTGGATTATTTCTTTGATAATTTACCCATGTGCTTTTTCATTTTCAAAAACCCAGTGGTGTTTAAGAATGAAAGATTCTTGAAGAACAAAAATTGGGTTAAATTTGTATCTATCAGAAAAGATTCTATCCTCTGATGCTATGTAGGCACATTGAATATGCAGGCTAAATTAAAAACAGAGTAAAACCTTTTTATAATATGCCAATTACTATATCTAAGAATGTTTATACAGGCTGAAATTTTGTAATGGTATTTATATCTGTTTTCCTTTTTAAGGAAAATAATATACTTTTCTAGGCATCAAAAATATCTGCCCCTTTCACTAATGCTGATGTACCACCTTCCCCCAACCCCCA…
UCE-In F3
TGGTTAACACAGCAGGAAGGGGAAATATACCAATTTCAGATTCTTTTATTTATGCCTAAGTAGAGGTTGTAAGCAGCTAAGGAAGTGATTAAAATGTAGTCTAGTAAAAAATGGTGCTGATTACTTGGAAAGCAGTTTACATTTGCAAAAAAATTCAGTATTATGACCTTCACCAACTTTTACACATCATATACTTGGGTTATTACTTATGGTATAGCTTGTGTATGGAATGCAAGGGTATTTTCAAATTGACTAGGTCTTGCTGGTCATCTTAAAATATGTTACAATATTACAAAATTGAAATGTAATATTTTTTAATAGAAGGAAAATATAAATTTAATATCTGGGCAATTGAGACCTTTAAACTTACTTTAAAAGTATGATCTTGATGTATATGAT…
UCE-In F4
CGGGTAAAACTGTTTTCTGCAGAAATTTACTAGTGCAGCAACCATTTAAATTAAATGTTTGTTAACATAATAGTGATGGCATTTTCTCCTCCCCCTCCTTGTGGTTTTGTCCAACTAGATGTTACAGTGGCAGTTGCACTGACTGTTAAGTGTTTAAATGATGACACCATTATGTGAAGTGATTTTGAAATGAGAGATTCCAGCCAAGAATTACATCTGCTCCCATCTCCTTCAAATCATACTCTCTGGCAGTACAGATTATGATTGATTTGTTTGTGACAGATTGCAGGAAACAGTCATTGATTTTTCAATATTTTACCTTAAAATTATTTACAGTTGTAACCATGGGGAGGTATTTTCATGGGCTGTCAGCCCCTGAAAGACTAGGATAATATTCCC…
UCE-In F5
CCTGAGTAACGTGAAAATGAGCTTTTTCAAGGGGCATGGTAAAGTCTTTCTTTTTAGCTGGTTGTAAGAAGCTTTTGATTCTTTTCAGCCAGCTGGTAGGAATATAGAATTTTATAAGCAAACCATCAGGAATGATAGTGTTGTTTCTGATAAGCAACATCCAAATATTTTGACCCTGCTTTTAGTGGTTTTTTTCAAATCTTATTTTGAGTCTTACTTTTAGTCATAGAATAGCTACTGATTTGATGCGGTCTTTAACTGACTTAATATTTTTACAATTTCAATATATTTTGCATTGGAATCTCCAGTAATGAATATTAAAATATATGTACAATCATTTGTAGATGATATCAATTATATTAAGACATTTCAGATGGGCTATTGTAGTATTTAATGTGC…
F3-1
TGGTTAACACAGCAGGAAGGGGAAATATACCAATTTCAGATTCTTTTATTTATGCCTAAGTAGAGGTTGTAAGCAGCTAAGGAAGTGATTAAAATGTAGTCTAGTAAAAAATGGTGCTGATTACTTGGAAAGCAGTTTACATTTGCAAAAAAATTCAGTATTATGACCTTCACCAACTTTTACACATCATATACTTGGGTTATTACTTATGGTATAGCTTGTGTATGGAA
F3-2
GGTATAGCTTGTGTATGGAATGCAAGGGTATTTTCAAATTGACTAGGTCTTGCTGGTCATCTTAAAATATGTTACAATATTACAAAATTGAAATGTAATATTTTTTAATAGAAGGAAAATATAAATTTAATATCTGGGCAATTGAGACCTTTAAACTTACTTTAAAAGTATGATCTTGATGTATATGATACTGTTTTGTCTTTGCTATATTAACAGAATTAGAGGGGTGT
F3-3
TAACAGAATTAGAGGGGTGTTCTGCAATTCAAATACCTTATATATTCCAAATTTTATTCTCTATAATGGACTTTTAAAATAAAAGGTATATGTGCTTCAAGAGGGCAAAATTTGAATCATGAGCTAATTTGCTAAGCATCAGATTATAGAAAAGCATCCTTGATTAATTTGGAACTGTGAAAGGGGGCGGGTAAAACTGTTTTCTGCAG
