## Supplemental Table S4 for "An ultraconserved snoRNA-like element in long noncoding RNA *CRNDE* promotes ribosome biogenesis and cell proliferation"

### Sheet: Sheet1
Antibody	Source	Identifier
Anti-GAPDH	Cell Signaling Technology	Cat#2118; RRID:AB_561053
Anti-α-Tubulin	Sigma	Cat#T5168; RRID:AB_477579
Anti-Caspase-3	Cell Signaling Technology	Cat#9662; RRID:AB_331439
Anti-Cleaved Caspase-3	Abcam	Cat#ab32042; RRID:AB_725947
Anti-IRX5	Sigma	Cat#WH0010265M1; RRID:AB_1842148
Anti-Nucleolin	Abcam	Cat#ab22758; RRID:AB_776878
Anti-Fibrillarin	Abcam	Cat#ab5821; RRID:AB_2105785
Anti-Histone H3	Cell Signaling Technology	Cat#4499; RRID:AB_10544537
Anti-eIF6 (Rabbit polyclonal)	ThermoFischer Scientific	Cat#A303-029A; RRID:AB_10752594
Anti-eIF6 (Mouse monoclonal)	Santa Cruz	Cat#sc-390441; RRID:N/A
Anti-RPL23	Bethyl Laboratories	Cat#A305-010A; RRID:AB_2621204
Anti-RPS3	Cell Signaling Technology	Cat#2579; RRID:AB_2182395
Anti-RPL23A	Proteintech	Cat#16386-1-AP; RRID:AB_2182395
Anti-SNAP-Tag	New England Biolabs	Cat#P9310S; RRID:AB_10631145
Anti-NMD3	Proteintech	Cat#16060-1-AP; RRID:AB_2282830
Anti-NHP2L1 (15.5K)	Bethyl Laboratories	Cat#A304-030A; RRID:AB_2621279
Anti-Dyskerin	Invitrogen	Cat#PA5-28922; RRID:AB_2546398
Anti-Digoxigenin	Roche	Cat#11333062910; RRID:AB_2313639
Normal mouse IgG	Santa Cruz	Cat#sc-2025; RRID:AB_737182
Normal rabbit IgG	Cell Signaling Technology	Cat#2729; RRID:AB_1031062
Anti-Mouse secondary for Western blotting	Licor	Cat#926-68072; RRID:AB_10953628
Anti-Rabbit secondary for Western blotting	Licor	Cat#926-32213; RRID:AB_621848
Fluorescent TrueBlot Anti-Rabbit IgG DyLight 800	Rockland	Cat#18-4516-32; RRID:AB_2610841
Anti-Mouse secondary for FISH	Millipore	Cat#AP124C; RRID:AB_92459
Anti-Mouse secondary for Immunofluorescence	Invitrogen	Cat#A-11005; RRID:AB_2534073
